# Single-Cell Analysis of 5-ALA Intraoperative Labeling Specificity for Glioblastoma

**DOI:** 10.1101/2022.12.17.520870

**Authors:** Zhouzerui Liu, Angeliki Mela, Julia Furnari, Michael G. Argenziano, Corina Kotidis, Colin P. Sperring, Nelson Humala, Jeffrey N. Bruce, Peter Canoll, Peter A. Sims

## Abstract

Glioblastoma (GBM) is the most common and aggressive malignant primary brain tumor, and surgical resection is a key part of the standard-of-care. In fluorescence-guided surgery (FGS), fluorophores are used to differentiate tumor tissue from surrounding normal brain. The heme synthesis pathway converts 5-aminolevulinic acid (5-ALA), a fluorogenic substrate used for FGS, to fluorescent protoporphyrin IX (PpIX). The resulting fluorescence is thought to be specific to transformed glioma cells, but this specificity has not been examined at single-cell level. We performed paired single-cell imaging and RNA sequencing of individual cells (SCOPE-seq2) on human GBM surgical specimens with visible PpIX fluorescence from patients who received 5-ALA prior to surgery. SCOPE-seq2 allows us to simultaneously image PpIX fluorescence and unambiguously identify transformed glioma cells from single-cell RNA-seq (scRNA-seq). We observed that 5-ALA treatment results in labeling that is not specific to transformed tumor cells. In cell culture, we further demonstrated that untransformed cells can be labeled by 5-ALA directly or by PpIX secreted from surrounding transformed cells. In acute slice cultures from mouse glioma models, we showed that 5-ALA preferentially labels GBM tumor tissue over non-neoplastic brain tissue, and that this contrast is not due to blood-brain-barrier disruption. Taken together, our findings support the use of 5-ALA as an indicator of GBM tissue, but not as a specific marker of transformed glioma cells.
