## Supplementary material for "Single-Cell Analysis of 5-ALA Intraoperative Labeling Specificity for Glioblastoma": Table S1

### Sheet: Sheet1
Sample ID	Sex	Age at Surgery	Tumor Location	Diagnosis	IDH Status	Other Notable Mutations	Gleolan time before surgery (h:m)
0409	M	73	Right frontal	Glioblastoma IDH-wildtype, CNS WHO Grade 4	Negative	Partial MGMT methylation, p53 mutant, EGFR mutant	04:36:00
0519	F	32	Left parietal	Diffuse Hemispheric Glioma, H3 G34-mutant, CNS WHO grade 4	Negative	H3.3 G34 mutant. ATRX absent, GFAP positive, p53 positive, p16 positive, PDGFR-A positive, MGMT methylated	09:59:00
0714	F	67	Left temporal	Glioblastoma IDH-wildtype, CNS WHO Grade 4	Negative	GFAP positive, EGFR weakly positive, PTEN weakly positive, TERT mutant	02:29:00
0826	F	71	Left parietal	Astrocytoma, IDH1-mutant, CNS WHO Grade 4	Mutant	Partial MGMT methylation, p53 mutant, ATRX absent	04:53:00
Representative case in Figure 1	M	79	Right frontal	Glioblastoma IDH-wildtype, CNS WHO Grade 4	Negative	GFAP positive, EGFR positive, p53 mutant, TERT mutant, PIK3CA mutant	04:48:00
