## Supplementary material for "Single-Cell Analysis of 5-ALA Intraoperative Labeling Specificity for Glioblastoma": Table S2

### Sheet: tables2
patient	cell_type1	cell_type2	stat	sample1 mean	sample2 mean	log2(fold-change)	pval	qval
409	0826_5-ALA-	Tumor	217	116.35	956.77	-3.04	1.07e-12	2.73e-12
409	0826_5-ALA-	Myeloid	79	116.35	1227.33	-3.4	6.97e-16	8.02e-15
409	0826_5-ALA-	Oligodendrocyte	134	116.35	828.31	-2.83	1.39e-14	6.39e-14
409	0826_5-ALA-	T cell	193	116.35	352.66	-1.6	2.13e-13	6.21e-13
519	0826_5-ALA-	Tumor	259	116.35	455.4	-1.97	8.58e-12	1.97e-11
519	0826_5-ALA-	Myeloid	110	116.35	1124.64	-3.27	3.98e-15	2.29e-14
519	0826_5-ALA-	T cell	371	116.35	332.84	-1.52	1.38e-09	2.44e-09
519	0826_5-ALA-	T cell	371	116.35	332.84	-1.52	1.38e-09	2.44e-09
714	0826_5-ALA-	Tumor	163	116.35	639.22	-2.46	6.87e-14	2.63e-13
714	0826_5-ALA-	Myeloid	63	116.35	1166.18	-3.33	2.82e-16	6.49e-15
714	0826_5-ALA-	Oligodendrocyte	100	116.35	686.76	-2.56	2.27e-15	1.74e-14
826	0826_5-ALA-	Tumor	185	116.35	930.95	-3	2.16e-13	6.21e-13
826	0826_5-ALA-	Myeloid	534	116.35	491.19	-2.08	8.06e-07	1.24e-06
826	0826_5-ALA-	Oligodendrocyte	276	116.35	319.15	-1.46	1.7e-11	3.55e-11
409	Tumor	Myeloid	1190	956.77	1227.33	-0.36	0.681	0.712
409	Tumor	Oligodendrocyte	1487	956.77	828.31	0.21	0.103	0.113
409	Tumor	T cell	2005	956.77	352.66	1.44	1.57e-07	2.58e-07
519	Tumor	Myeloid	737	455.4	1124.64	-1.3	0.000411	0.000498
519	Tumor	T cell	1620	455.4	332.84	0.45	0.0108	0.0124
714	Tumor	Myeloid	697	639.22	1166.18	-0.87	0.000139	0.000178
714	Tumor	Oligodendrocyte	1200	639.22	686.76	-0.1	0.733	0.733
826	Tumor	Myeloid	1874	930.95	491.19	0.92	1.71e-05	2.31e-05
826	Tumor	Oligodendrocyte	1934	930.95	319.15	1.54	2.3e-06	3.31e-06
