## Supplementary material for "Single-Cell Analysis of 5-ALA Intraoperative Labeling Specificity for Glioblastoma": Table S3

### Sheet: table_S3
sample1	sample2	stat	sample1 mean	sample2 mean	log2(fold change)	pval
TS543_PBS	TS543_5-ALA	-15.05	136.22	4775.23	5.13	3.17e-27
HMC3_PBS	HMC3_5-ALA	-7.67	107.79	2113.03	4.29	1.25e-11
