## Supplementary material for "Single-Cell Analysis of 5-ALA Intraoperative Labeling Specificity for Glioblastoma": Table S4

### Sheet: tables4
sample1	sample2	stat	sample1 mean	sample2 mean	log2(fold change)	pval
TS543_None	TS543_5-ALA treated cells	-10.04	139.81	1291.71	3.21	2.26e-13
TS543_None	TS543_5-ALA treated supernatant	-0.57	139.81	143.97	0.04	0.571
TS543_5-ALA treated cells	TS543_5-ALA treated supernatant	9.99	1291.71	143.97	-3.17	2.61e-13
HMC3_None	HMC3_5-ALA treated cells	-12.59	90.79	857.22	3.24	7.93e-17
HMC3_None	HMC3_5-ALA treated supernatant	-1.12	90.79	100.9	0.15	0.267
HMC3_5-ALA treated cells	HMC3_5-ALA treated supernatant	12.3	857.22	100.9	-3.09	1.89e-16
