## Supplementary material for "Single-Cell Analysis of 5-ALA Intraoperative Labeling Specificity for Glioblastoma": Table S5

### Sheet: tables5
sample1	sample2	sTumoraTumor	sample1 meaNormal	sample2 meaNormal	log2(fold chaNormalge)	pval
WT_Normal_PBS	WT_Normal_5-ALA	-0.22	109.1	111.66	0.03	0.827
GL261_Normal_PBS	GL261_Normal_5-ALA	0.14	143.77	141.7	-0.02	0.892
GL261_Tumor_PBS	GL261_Normal_5-ALA	-4.03	92.76	141.7	0.61	0.00685
GL261_Tumor_5-ALA	GL261_Normal_5-ALA	4.08	271.05	141.7	-0.94	0.0065
